# The *NRC0* gene cluster of sensor and helper NLR immune receptors is functionally conserved across asterid plants

**DOI:** 10.1101/2023.10.23.563533

**Authors:** Toshiyuki Sakai, Claudia Martinez-Anaya, Mauricio P Contreras, Sophien Kamoun, Chih-Hang Wu, Hiroaki Adachi

## Abstract

NLR (nucleotide-binding domain and leucine-rich repeat-containing) proteins can form complex receptor networks to confer innate immunity. NRCs are phylogenetically related nodes that function downstream of a massively expanded network of disease resistance proteins that protect against multiple plant pathogens. Here, we used phylogenomic methods to reconstruct the macroevolution of the NRC family. One of the NRCs, we termed *NRC0*, is the only family member shared across asterid plants, leading us to investigate its evolutionary history and genetic organization. In several asterid species, *NRC0* is genetically clustered to other NLRs that are phylogenetically related to NRC-dependent disease resistance genes. This prompted us to hypothesize that the ancestral state of the NRC network is an NLR helper-sensor gene cluster that was present early during asterid evolution. We validated this hypothesis by demonstrating that NRC0 is essential for the hypersensitive cell death induced by its genetically linked sensor NLR partners in four divergent asterid species: tomato, wild sweet potato, coffee and carrot. In addition, activation of a sensor NLR leads to high-order complex formation of its genetically linked NRC0 similar to other NRCs. Our findings map out contrasting evolutionary dynamics in the macroevolution of the NRC network over the last 125 million years from a functionally conserved NLR gene cluster to a massive genetically dispersed network.

**One-sentence summary:** *NRC0* gene cluster is functionally conserved across divergent asterid species and predates the massively expanded NRC network.
