## Supplementary material for "The *NRC0* gene cluster of sensor and helper NLR immune receptors is functionally conserved across asterid plants": Supplemental Data Set 2.xlsx

### Sheet: Supplemental DS 9
Supplemental Data Set 2. The ConSurf conservation score among NRC0 proteins.
The table details the residue variety in % for each position in the query sequence.
Each column shows the % for that amino-acid, found in position ('pos') in the MSA.
In case there are residues which are not a standard amino-acid in the MSA, they are represented under column 'OTHER'
pos	A	C	D	E	F	G	H	I	K	L	M	N	P	Q	R	S	T	V	W	Y	OTHER	MAX AA	ConSurf Grade
1	5.263										94.737											M 94.737	8
2	92.105												2.632			2.632	2.632					A 92.105	6
3			89.474	5.263														5.263				D 89.474	7
4	94.737																	5.263				A 94.737	8
5	10.526							5.263								5.263		78.947				V 78.947	5
6								10.526										89.474				V 89.474	8
7			2.632	86.842		5.263									5.263							E 86.842	5
8					97.368					2.632												F 97.368	7
9								5.263		94.737												L 94.737	7
10										94.737								5.263				L 94.737	7
11	13.158		5.263	26.316						31.579				15.789		2.632		5.263				L 31.579	1
12												100										N 100.000	9
13								2.632		97.368												L 97.368	7
14				5.263					92.105			2.632										K 92.105	6
15			5.263	23.684			2.632							68.421								Q 68.421	5
16										100												L 100.000	9
17								5.263		89.474			5.263									L 89.474	6
18				5.263				5.263		89.474												L 89.474	5
19																				100		Y 100.000	9
20							68.421					31.579										H 68.421	7
21	10.526		2.632										5.263			18.421		63.158				V 63.158	3
22			94.737	5.263																		D 94.737	7
23										100												L 100.000	9
24								42.105		55.263								2.632				L 55.263	7
25		2.632			10.526											78.947				7.895		S 78.947	4
26			2.632			97.368																G 97.368	7
27				5.263						7.895								86.842				V 86.842	6
28							2.632		92.105								5.263					K 92.105	6
29			89.474	2.632		7.895																D 89.474	5
30				7.895					5.263					81.579	5.263							Q 81.579	6
31								5.263										94.737				V 94.737	7
32	5.263		5.263	84.211					2.632			2.632										E 84.211	4
33																94.737		5.263				S 94.737	8
34										100												L 100.000	9
35							68.421													31.579		H 68.421	6
36			5.263						26.316					5.263	63.158							R 63.158	3
37			7.895	92.105																		E 92.105	7
38										100												L 100.000	9
39									2.632					2.632	5.263	89.474						S 89.474	6
40										100												L 100.000	9
41										10.526	89.474											M 89.474	8
42									78.947			15.789		5.263								K 78.947	4
43	100																					A 100.000	9
44	2.632				94.737											2.632						F 94.737	6
45										100												L 100.000	9
46									92.105						2.632	5.263						K 92.105	6
47			100																			D 100.000	9
48	2.632				5.263											92.105						S 92.105	7
49								5.263	21.053		2.632				65.789		5.263					R 65.789	5
50			2.632	92.105								5.263										E 92.105	6
51									92.105			2.632			5.263							K 92.105	6
52							2.632						5.263		86.842	5.263						R 86.842	5
53			15.789			2.632						10.526				71.053						S 71.053	4
54				89.474								5.263		2.632				2.632				E 89.474	5
55					7.895											23.684				68.421		Y 68.421	3
56	13.158			86.842																		E 86.842	8
57								5.263		2.632							7.895	2.632		81.579		Y 81.579	4
58	7.895							2.632										89.474				V 89.474	6
59								2.632	5.263						92.105							R 92.105	7*
60				97.368														2.632				E 97.368	8
61					5.263			15.789		63.158						5.263		5.263	5.263			L 63.158	3
62																		100				V 100.000	9
63															56.757	43.243						R 56.757	8
64									5.405	2.703				91.892								Q 91.892	6
65								100														I 100.000	9
66	2.703														32.432		64.865					T 64.865	7
67	5.405		51.351					21.622										21.622				D 51.351	5
68																		100				V 100.000	9
69	78.378					2.703											13.514	5.405				A 78.378	6
70		5.405			2.703															91.892		Y 91.892	5*
71				89.189					10.811													E 89.189	6
72	89.189										2.703						8.108					A 89.189	6
73				100																		E 100.000	9
74			100																			D 100.000	9
75	2.703							75.676									16.216	5.405				I 75.676	5
76								94.595										5.405				I 94.595	8
77			100																			D 100.000	9
78	5.405							2.703	2.703								89.189					T 89.189	5
79					91.892					5.405										2.703		F 91.892	5
80								2.703										97.297				V 97.297	8
81	8.108										2.703						32.432	56.757				V 56.757	5
82				8.108			13.514			2.703		72.973					2.703					N 72.973	4
83	83.784			5.405												8.108		2.703				A 83.784	5
84	89.189				5.405											2.703	2.703					A 89.189	6
85	13.514							2.703		8.108	67.568					5.405		2.703				M 67.568	2
86							5.405		5.405					89.189								Q 89.189	6
87									89.189				5.405		5.405							K 89.189	5
88	64.706			20.588		2.941							5.882			5.882						A 64.706	4
89									2.703						97.297							R 97.297	8
90												2.703			5.405	91.892						S 91.892	8
91	13.514					5.405							2.703	5.405	8.108	2.703	59.459	2.703				T 59.459	2
92					8.108			2.703		32.432	16.216					2.703		37.838				V 37.838	1
93						10.811			32.432			2.703			37.838	10.811			5.405			R 37.838	1
94									32.432						67.568							R 67.568	4
95	43.243				5.405			18.919		2.703	8.108							21.622				A 43.243	1
96	2.703				54.054			16.216		5.405	5.405						2.703	13.514				F 54.054	1
97		5.405					72.973						5.405	2.703	5.405					8.108		H 72.973	4
98	35.135				2.703	8.108		5.405					2.703			2.703		43.243				V 43.243	1
99					72.973					24.324										2.703		F 72.973	3
100			78.378	5.405		5.405	2.703		2.703									5.405				D 78.378	3
101							56.757					16.216								27.027		H 56.757	5
102	8.333								5.556				25			58.333	2.778					S 58.333	3
103	13.889								2.778			19.444				50	13.889					S 50.000	3
104				2.778					50	11.111	33.333	2.778										K 50.000	3
105										100												L 100.000	9
106									2.857						97.143							R 97.143	8
107	2.703			2.703				2.703	5.405			54.054				32.432						N 54.054	4
108	2.703									10.811								86.486				V 86.486	6
109	70.27				5.405	10.811										13.514						A 70.270	4
110				16.216				2.703	72.973						8.108							K 72.973	4
111	2.703		37.838	54.054										5.405								E 54.054	4
112								94.595		5.405												I 94.595	8
113				67.568		5.405			13.514					13.514								E 67.568	4
114	2.703											5.405				81.081	10.811					S 81.081	6
115								97.297										2.703				I 97.297	8
116									86.486						8.108	5.405						K 86.486	5
117	8.108			5.405					2.703							2.703	18.919	62.162				V 62.162	3
118									86.486						8.108		5.405					K 86.486	5
119								8.108		2.703								89.189				V 89.189	6
120				2.703					94.595			2.703										K 94.595	6
121			5.405	86.486		2.703										5.405						E 86.486	4
122								100														I 100.000	9
123																	5.405			94.595		Y 94.595	7*
124			89.189	2.703										2.703			5.405					D 89.189	5
125	2.703								78.378		5.405	8.108					5.405					K 78.378	4
126									94.595						5.405							K 94.595	8
127									2.703	13.514	70.27			5.405	8.108							M 70.270	4
128		5.263			86.842										5.263					2.632		F 86.842	4
129						89.474										5.263	5.263					G 89.474	6
130								94.737									5.263					I 94.737	8
131				60.526										31.579				7.895				E 60.526	5
132	18.421							2.632				18.421			2.632	44.737		13.158				S 44.737	5
133			5.263		2.632					81.579	7.895							2.632				L 81.579	3
134	2.632						42.105		7.895					26.316		2.632				18.421		H 42.105	3
135	7.895		18.421			28.947						5.263			2.632	18.421	7.895	10.526				G 28.947	1
136						71.053									18.421	5.263		5.263				G 71.053	2
137				97.368		2.632																E 97.368	8
138					5.263								36.842			55.263	2.632					S 55.263	4
139					2.632											86.842		5.263	5.263			S 86.842	5
140							21.053		15.789			10.526			44.737		7.895					R 44.737	4
141									28.947						60.526	10.526						R 60.526	4
142					2.778	2.778	2.778						16.667		2.778	55.556	16.667					S 55.556	3
143	8.333									2.778			36.111			44.444	8.333					S 44.444	4
144	13.889									2.778			47.222		11.111	25						P 47.222	4
145				5.556			8.333		2.778	19.444				41.667	22.222							Q 41.667	2
146									77.778						22.222							K 77.778	5
147									10.526						84.211	5.263						R 84.211	7*
148	23.684			5.263					18.421			5.263	5.263			5.263	2.632	34.211				V 34.211	3
149													100									P 100.000	9
150					5.263			47.368		2.632	21.053							23.684				I 47.368	3
151										2.778								97.222				V 97.222	8
152				100																		E 100.000	9
153			5.556	91.667					2.778													E 91.667	6
154	5.556		25	69.444																		E 69.444	5
155				5.263								89.474				5.263						N 89.474	7
156																		100				V 100.000	9
157								7.895										92.105				V 92.105	7
158						100																G 100.000	9
159					94.737						5.263											F 94.737	7*
160			84.211		5.263							10.526										D 84.211	6
161			18.421	76.316							5.263											E 76.316	5
162			5.263	94.737																		E 94.737	8
163	86.842																2.632	10.526				A 86.842	7
164									65.789		5.263				28.947							K 65.789	4
165				15.789				2.632	13.158		13.158			2.632			42.105	10.526				T 42.105	4
166								31.579		15.789	18.421							34.211				V 34.211	2
167								10.526	2.632		10.526				18.421	13.158		44.737				V 44.737	4
168			26.316	13.158			7.895					2.632				50						S 50.000	4
169										18.421					81.579							R 81.579	8
170										100												L 100.000	9
171																	100					T 100.000	9
172			13.158	7.895		10.526			13.158			47.368			2.632	2.632	2.632					N 47.368	2
173	5.263					76.316		18.421														G 76.316	6
174	2.632				2.632								18.421			71.053	5.263					S 71.053	4
175				73.684					15.789			5.263		5.263								E 73.684	4
176			2.632	44.737			10.526			2.632				23.684		15.789						E 44.737	3
177										100												L 100.000	9
178				81.579										18.421								E 81.579	8
179								47.368										52.632				V 52.632	7
180								57.895										42.105				I 57.895	5
181																100						S 100.000	9
182								44.737										55.263				V 55.263	7
183								5.263										94.737				V 94.737	8
184						100																G 100.000	9
185											100											M 100.000	9
186						100																G 100.000	9
187						100																G 100.000	9
188										89.474							5.263	5.263				L 89.474	5*
189						100																G 100.000	9
190									100													K 100.000	9
191																	100					T 100.000	9
192	2.632																97.368					T 97.368	8
193										100												L 100.000	9
194	100																					A 100.000	9
195									76.316						18.421		5.263					K 76.316	5
196									100													K 100.000	9
197								13.158										86.842				V 86.842	5
198					2.632					5.263										92.105		Y 92.105	5
199		15.789										5.263				21.053	52.632	5.263				T 52.632	4
200			97.368									2.632										D 97.368	8
201													94.737		2.632	2.632						P 94.737	6
202	7.895		5.263												5.263	76.316	5.263					S 76.316	5
203								94.737										5.263				I 94.737	8
204				94.737												5.263						E 94.737	8
205					28.947					2.632			2.632					2.632		63.158		Y 63.158	3
206		2.632					89.474								2.632			5.263				H 89.474	5
207					100																	F 100.000	9
208					13.514							5.405					5.405			75.676		Y 75.676	4
209								24.324		10.811		43.243	5.405					16.216				N 43.243	4
210		5.405													94.595							R 94.595	8
211	97.297															2.703						A 97.297	8
212										5.405									94.595			W 94.595	6
213								48.649									13.514	37.838				I 48.649	5
214									5.405											94.595		Y 94.595	6*
215											16.216							83.784				V 83.784	7
216																100						S 100.000	9
217														100								Q 100.000	9
218			5.405	32.432				2.703	2.703	8.108				48.649								Q 48.649	3
219																				100		Y 100.000	9
220		13.514	5.405									24.324				56.757						S 56.757	4
221															100							R 100.000	9
222									67.568						32.432							K 67.568	5
223				89.189					5.405						5.405							E 89.189	6
224	2.778									8.333								88.889				V 88.889	6
225					83.333					16.667												F 83.333	7
226					8.333					86.111					5.556							L 86.111	5
227	13.889					72.222	2.778					8.333					2.778					G 72.222	3
228								97.222		2.778												I 97.222	8
229										100												L 100.000	9
230			55.556	11.111		11.111										19.444	2.778					D 55.556	4
231		2.703								5.405			2.703			89.189						S 89.189	6
232										75.676	13.514				2.703			8.108				L 75.676	4
233						35.135		2.703	2.703	2.703	5.405	5.405				24.324	13.514	8.108				G 35.135	1
234				3.03						69.697				18.182	6.061					3.03		L 69.697	4
235								45.946		32.432	2.703		18.919									I 45.946	4
236									2.703			10.811				27.027	59.459					T 59.459	5
237			75.676	16.216					2.703			2.703			2.703							D 75.676	3
238				37.838			5.405		2.703	5.405				48.649								Q 48.649	3
239	2.703										70.27	5.405					8.108	13.514				M 70.270	5
240			5.405		10.811		2.703			5.405						8.108				67.568		Y 67.568	1
241									75.676			2.703			16.216	5.405						K 75.676	5
242										8.108	91.892											M 91.892	6
243												72.973				27.027						N 72.973	7
244			75.676	24.324																		D 75.676	7*
245			37.838	62.162																		E 62.162	4
246							2.703		40.541		24.324				27.027				5.405			K 40.541	3
247								8.108		91.892												L 91.892	7
248	70.27					10.811		5.405										13.514				A 70.270	4
249			2.703	59.459		13.514		10.811	5.405	2.703				2.703			2.703					E 59.459	3
250			5.405	91.892							2.703											E 91.892	6
251								18.919		81.081												L 81.081	7
252		48.649			24.324		2.703							5.405		16.216				2.703		C 48.649	2
253			2.632	2.632		7.895			26.316	5.263					23.684	31.579						S 31.579	2
254							68.421							23.684	5.263					2.632		H 68.421	4
255										100												L 100.000	9
256									10.526			18.421		7.895	60.526	2.632						R 60.526	3
257			5.263			18.421						10.526				63.158	2.632					S 63.158	5
258						5.263			31.579			34.211			28.947							N 34.211	5
259									15.789						84.211							R 84.211	5
260					2.632															97.368		Y 97.368	7
261										100												L 100.000	9
262								60.526		2.632								36.842				I 60.526	5
263	2.632																	97.368				V 97.368	8
264								71.053		21.053								7.895				I 71.053	5
265			100																			D 100.000	9
266			100																			D 100.000	9
267																		100				V 100.000	9
268																			100			W 100.000	8
269									2.632							5.263	92.105					T 92.105	7
270								2.632	15.789	2.632	26.316	5.263	10.526		13.158		21.053	2.632				M 26.316	1
271			15.789	68.421		2.632			2.632		2.632	2.632					5.263					E 68.421	3
272	94.737																5.263					A 94.737	7
273																			100			W 100.000	8
274			73.684									26.316										D 73.684	5
275			94.737	5.263																		D 94.737	8
276					2.632			18.421		78.947												L 78.947	5
277								5.263	68.421					15.789	10.526							K 68.421	4
278	2.632							7.895	5.263		73.684				5.263		2.632	2.632				M 73.684	3
279	100																					A 100.000	9
280					100																	F 100.000	9
281													100									P 100.000	9
282									31.579			63.158			5.263							N 63.158	4
283												5.263		18.421	2.632		73.684					T 73.684	6
284	44.737		21.053						10.526			13.158				10.526						A 44.737	2
285		34.211			2.632		2.632		2.632	7.895		10.526				31.579	2.632			5.263		C 34.211	1
286	2.632					92.105									5.263							G 92.105	6
287																100						S 100.000	9
288															100							R 100.000	9
289								97.368										2.632				I 97.368	8
290										94.737	5.263											L 94.737	7
291										100												L 100.000	9
292																	100					T 100.000	9
293	2.632															52.632	44.737					S 52.632	5
294															100							R 100.000	9
295							5.263	5.263				89.474										N 89.474	6
296	2.632														28.947		68.421					T 68.421	5
297			47.368	47.368								5.263										DE 47.368	6
298																		100				V 100.000	9
299	100																					A 100.000	9
300								7.895	7.895	44.737	15.789					21.053		2.632				L 44.737	1
301							52.632	7.895		15.789										23.684		H 52.632	4
302	100																					A 100.000	9
303			15.789									84.211										N 84.211	7
304	2.632					5.263	7.895						84.211									P 84.211	5
305			28.947	39.474				5.263	2.632			2.632						2.632		18.421		E 39.474	2
306	6.061	15.152				36.364						3.03				36.364	3.03					GS 36.364	4
307	2.703			2.703			10.811			18.919		13.514	21.622			27.027	2.703					S 27.027	1
308	2.703												97.297									P 97.297	7
309							100															H 100.000	9
310							67.568					5.405	2.703		16.216					8.108		H 67.568	4
311										100												L 100.000	9
312								2.703	5.405					8.108	83.784							R 83.784	5
313					97.297								2.703									F 97.297	7
314										100												L 100.000	9
315												21.622					78.378					T 78.378	6
316			35.135	16.216			13.514					29.73					2.703	2.703				D 35.135	2
317			35.135	59.459								5.405										E 59.459	5
318				89.189					10.811													E 89.189	8
319		5.405														94.595						S 94.595	8
320					8.108														91.892			W 91.892	6
321				97.297					2.703													E 97.297	8
322										100												L 100.000	9
323					5.405					94.595												L 94.595	7
324		40.541					2.703							2.703	10.811	43.243						S 43.243	4
325								2.703	56.757	2.703					27.027		10.811					K 56.757	3
326									100													K 100.000	9
327																	5.405	94.595				V 94.595	8
328					100																	F 100.000	9
329						13.514	2.703						2.703		81.081							R 81.081	4
330				13.514		5.405		2.703	56.757						18.919	2.703						K 56.757	2
331	13.514			5.405		70.27			8.108			2.703										G 70.270	4
332		5.405	8.108			2.703		8.108							2.703	72.973						S 72.973	4
333		100																				C 100.000	9
334													100									P 100.000	9
335					5.405					29.73			18.919			45.946						S 45.946	5
336				100																		E 100.000	9
337										94.595	5.405											L 94.595	7
338			8.108	62.162		2.703								13.514				13.514				E 62.162	4
339			37.838	40.541		2.703	8.108					10.811										E 40.541	2
340					2.703			29.73		67.568												L 67.568	6
341						100																G 100.000	9
342	2.703			2.703					21.622	29.73		2.703		16.216	13.514	2.703			8.108			L 29.730	1
343				13.514				5.405	2.703					45.946	13.514		18.919					Q 45.946	4
344								100														I 100.000	9
345	83.784															16.216						A 83.784	7
346				5.405					62.162	2.703					24.324		5.405					K 62.162	3
347									70.27			5.405			24.324							K 70.270	5
348		100																				C 100.000	9
349	5.405	5.405	18.919			5.405	5.405									8.108				51.351		Y 51.351	1
350						100																G 100.000	9
351										100												L 100.000	9
352													100									P 100.000	9
353					2.703					97.297												L 97.297	7
354	100																					A 100.000	9
355								86.486										13.514				I 86.486	8
356										5.405				5.405				89.189				V 89.189	7*
357																		100				V 100.000	9
358								26.316										73.684				V 73.684	5
359	28.947															71.053						S 71.053	7
360				5.263		94.737																G 94.737	7
361								2.632		92.105						5.263						L 92.105	6
362										100												L 100.000	9
363								5.263		55.263						28.947		10.526				L 55.263	4
364									94.737			5.263										K 94.737	8
365									72.222						27.778							K 72.222	5
366			34.211	60.526								2.632								2.632		E 60.526	5
367									100													K 100.000	9
368												10.526					89.474					T 89.474	7
369							10.526						5.263		78.947					5.263		R 78.947	4
370			76.316			10.526											13.158					D 76.316	6
371										15.789	2.632								81.579			W 81.579	5
372																			100			W 100.000	8
373									78.947			13.158			7.895							K 78.947	5
374									86.842						7.895		5.263					K 86.842	5
375								7.895										92.105				V 92.105	8
376	100																					A 100.000	9
377	5.263		23.684	39.474								31.579										E 39.474	4
378	10.526		31.579						2.632			10.526				44.737						S 44.737	5
379																		100				V 100.000	9
380						10.526										89.474						S 89.474	8
381						2.632				2.632					2.632	71.053	21.053					S 71.053	4
382							2.632													97.368		Y 97.368	7
383						2.632		2.632										94.737				V 94.737	7
384	97.368	2.632																				A 97.368	8
385									18.421						81.579							R 81.579	5
386			94.737	2.632										2.632								D 94.737	7*
387													94.737			5.263						P 94.737	7
388				5.263					76.316						5.263		13.158					K 76.316	5
389				15.789										78.947	5.263							Q 78.947	5
390		100																				C 100.000	9
391										15.789	84.211											M 84.211	5
392			94.737									5.263										D 94.737	8
393								23.684										76.316				V 76.316	7
394										100												L 100.000	9
395	100																					A 100.000	9
396										97.368			2.632									L 97.368	7
397																100						S 100.000	9
398																				100		Y 100.000	9
399							2.632		76.316			15.789			5.263							K 76.316	4
400							92.105		2.632					2.632			2.632					H 92.105	5
401										100												L 100.000	9
402													94.737				5.263					P 94.737	7
403			78.947	7.895			7.895						5.263									D 78.947	5
404							100															H 100.000	9
405										100												L 100.000	9
406									100													K 100.000	9
407			2.632					7.895		2.632								86.842				V 86.842	5
408		100																				C 100.000	9
409					100																	F 100.000	9
410								89.474		5.263	5.263											I 89.474	7
411																				100		Y 100.000	9
412					100																	F 100.000	9
413	5.263					94.737																G 94.737	7
414	31.579							21.053		7.895								39.474				V 39.474	4
415					100																	F 100.000	9
416													100									P 100.000	9
417				89.474		5.263							5.263									E 89.474	6
418			100																			D 100.000	9
419					73.684											10.526				15.789		F 73.684	2
420	2.632		5.263	71.053				5.263					10.526			5.263						E 71.053	3
421								100														I 100.000	9
422										2.632			97.368									P 97.368	7
423																	5.263	94.737				V 94.737	8
424																13.158			86.842			W 86.842	6
425									100													K 100.000	9
426										100												L 100.000	9
427								2.632		86.842					2.632			7.895				L 86.842	5
428									23.684	2.632	15.789	2.632			55.263							R 55.263	4
429										100												L 100.000	9
430																			100			W 100.000	8
431	7.895							2.632									31.579	57.895				V 57.895	5
432	68.421					18.421										13.158						A 68.421	7
433				100																		E 100.000	9
434						100																G 100.000	9
435					89.474					10.526												F 89.474	7
436								84.211			2.632							13.158				I 84.211	6
437														100								Q 100.000	9
438				18.421			7.895		7.895				2.632	63.158								Q 63.158	4
439								21.053	7.895	13.158	31.579	10.526				2.632	7.895	5.263				M 31.579	1
440				10.526		89.474																G 89.474	5
441							5.263							94.737								Q 94.737	8
442			10.526	84.211		5.263																E 84.211	6
443		81.579	5.263														13.158					C 81.579	5
444										100												L 100.000	9
445				94.737														5.263				E 94.737	8
446			89.474																	10.526		D 89.474	8
447								21.053	5.263	15.789							50	7.895				T 50.000	2
448	100																					A 100.000	9
449			2.632	92.105								2.632								2.632		E 92.105	5
450			7.895	92.105																		E 92.105	7*
451		2.632																		97.368		Y 97.368	7
452										100												L 100.000	9
453			5.263	76.316		2.632								2.632				13.158				E 76.316	5
454			100																			D 100.000	9
455										100												L 100.000	9
456																		100				V 100.000	9
457			73.684	21.053								5.263										D 73.684	6
458	2.632								2.632						94.737							R 94.737	7*
459												100										N 100.000	9
460										100												L 100.000	9
461								36.842										63.158				V 63.158	7
462								18.421		81.579												L 81.579	6
463								18.421										81.579				V 81.579	7
464	86.842		2.632			5.263												5.263				A 86.842	5
465	2.632			2.632					89.474			2.632					2.632					K 89.474	4
466									73.684		2.632				23.684							K 73.684	4
467									7.895						92.105							R 92.105	7*
468	71.053															18.421	10.526					A 71.053	5
469												92.105				7.895						N 92.105	8
470						100																G 100.000	9
471						5.263			2.632					2.632	89.474							R 89.474	5
472								97.368		2.632												I 97.368	8
473									100													K 100.000	9
474	7.895															23.684	68.421					T 68.421	4
475		100																				C 100.000	9
476															100							R 100.000	9
477								78.947									5.263	15.789				I 78.947	5
478							97.368							2.632								H 97.368	8
479			94.737									5.263										D 94.737	8
480								21.053		5.263	71.053						2.632					M 71.053	5
481										94.737	5.263											L 94.737	7
482															100							R 100.000	9
483			94.737	5.263																		D 94.737	8
484					2.632					97.368												L 97.368	7
485		68.421														31.579						C 68.421	7
486								13.158		39.474								47.368				V 47.368	5
487								5.263	50						42.105	2.632						K 50.000	4
488				55.263							42.105							2.632				E 55.263	7
489	34.211					63.158										2.632						G 63.158	7
490	55.263								7.895							34.211		2.632				A 55.263	4
491			7.895	89.474		2.632																E 89.474	5
492			5.263	89.474										5.263								E 89.474	7*
493				5.263				2.632	65.789		2.632	13.158			10.526							K 65.789	4
494					97.368											2.632						F 97.368	7
495					5.263					92.105								2.632				L 92.105	5
496				42.105					2.632					50	5.263							Q 50.000	5
497				13.158							2.632							84.211				V 84.211	7
498					13.158			81.579		5.263												I 81.579	7
499				2.632					73.684						18.421		5.263					K 73.684	5
500				13.889		52.778								11.111	5.556	16.667						G 52.778	2
501					2.778		5.556	13.889				22.222			2.778	50				2.778		S 50.000	3
502	40				4						4		20			28	4					A 40.000	2
503			17.857	14.286							7.143		7.143	53.571								Q 53.571	3
504			3.226					12.903		3.226	3.226	32.258		6.452	16.129	22.581						N 32.258	2
505	20	3.333					56.667			3.333			3.333	13.333								H 56.667	2
506	2.941				2.941						2.941		20.588	8.824		61.765						S 61.765	2
507						2.941				64.706		17.647				11.765	2.941					L 64.706	3
508				5.556									8.333			66.667	19.444					S 66.667	4
509					11.111			2.778		36.111			8.333	8.333		33.333						L 36.111	1
510								72.222		5.556	2.778	2.778				2.778	5.556	8.333				I 72.222	3
511						15.152							42.424	3.03		39.394						P 42.424	4
512						2.857			34.286			48.571	2.857			11.429						N 48.571	4
513			5.714																	94.286		Y 94.286	7*
514		20.588	2.941				70.588					2.941								2.941		H 70.588	4
515															100							R 100.000	9
516															100							R 100.000	9
517										100												L 100.000	9
518		94.737														5.263						C 94.737	7
519								30.556			5.556							63.889				V 63.889	6
520		5.556					94.444															H 94.444	8
521																100						S 100.000	9
522							72.222		5.556			11.111		11.111								H 72.222	4
523	2.778				44.444			5.556										47.222				V 47.222	5
524					5.556					77.778	16.667											L 77.778	5
525			50	25								25										D 50.000	4
526					94.444															5.556		F 94.444	5*
527								55.556			19.444							25				I 55.556	6
528					2.778		19.444								2.778	41.667	33.333					S 41.667	5
529																100						S 100.000	9
530									44.444					5.556	30.556	19.444						K 44.444	4
531										5.556			94.444									P 94.444	7
532		2.778			13.889	5.556						2.778				55.556		5.556		13.889		S 55.556	3
533						75						2.778			11.111			5.556		5.556		G 75.000	4
534	2.778												83.333		2.778	5.556	5.556					P 83.333	4
535							50					19.444		5.556		19.444				5.556		H 50.000	4
536																		100				V 100.000	9
537						2.778	2.778								94.444							R 94.444	6
538																100						S 100.000	9
539					100																	F 100.000	9
540					19.444					69.444	11.111											L 69.444	5
541		80.556																19.444				C 80.556	7*
542					100																	F 100.000	9
543	55.556					5.556							19.444			13.889		5.556				A 55.556	5
544		2.778						8.333		13.889	13.889					50	5.556	5.556				S 50.000	1
545			13.889	86.111																		E 86.111	8
546			5.556	88.889										5.556								E 88.889	5
547									11.111		38.889				19.444		11.111	13.889	5.556			M 38.889	1
548			33.333	55.556			2.778									2.778		5.556				E 55.556	3
549										80.556								19.444				L 80.556	5*
550										13.889			66.667			19.444						P 66.667	6
551														5.556	94.444							R 94.444	8
552	2.778			86.111										5.556	5.556							E 86.111	5
553			5.556				83.333					8.333								2.778		H 83.333	5
554	8.333																91.667					T 91.667	7
555																100						S 100.000	9
556					94.444											5.556						F 94.444	7
557					2.778			50		30.556								16.667				I 50.000	5
558					5.556	2.778	69.444			2.778				11.111						8.333		H 69.444	3
559			8.333	91.667																		E 91.667	6
560	86.111															5.556	8.333					A 86.111	5
561					100																	F 100.000	9
562				5.556		2.778			22.222			13.889		5.556	50							R 50.000	3
563										100												L 100.000	9
564								2.857		11.429								85.714				V 85.714	5
565									2.857						97.143							R 97.143	7
566								14.286										85.714				V 85.714	8
567								2.857		85.714								11.429				L 85.714	5*
568			97.143																	2.857		D 97.143	8
569								5.882		70.588	20.588							2.941				L 70.588	4
570									53.125		3.125				43.75							K 53.125	4
571		11.765											5.882			47.059				35.294		S 47.059	5
572								97.059										2.941				I 97.059	8
573		5.882						14.706				55.882				20.588				2.941		N 55.882	4
574					73.529			20.588		5.882												F 73.529	5
575													41.176			50	5.882			2.941		S 50.000	4
576		2.941					2.941		17.647	5.882					70.588							R 70.588	4
577					100																	F 100.000	9
578													100									P 100.000	9
579	5.882							5.882	5.882			52.941				8.824	8.824	11.765				N 52.941	3
580			8.333	86.111		2.778												2.778				E 86.111	5
581								88.889		5.556	5.556											I 88.889	7
582			5.556					8.333									22.222	63.889				V 63.889	5
583							8.333					5.556		86.111								Q 86.111	5
584										100												L 100.000	9
585					8.333			2.778										88.889				V 88.889	5
586							100															H 100.000	9
587										100												L 100.000	9
588									2.778						97.222							R 97.222	8
589					25					2.778										72.222		Y 72.222	4
590	5.556							72.222		13.889							2.778	5.556				I 72.222	4
591	63.889															30.556		5.556				A 63.889	5
592								22.222		77.778												L 77.778	5
593					36.111											58.333				5.556		S 58.333	4
594						100																G 100.000	9
595							13.889		5.556			75		5.556								N 75.000	6
596					94.444			5.556														F 94.444	7
597				5.556		2.778			58.333						30.556	2.778						K 58.333	4
598								5.405	5.405									89.189				V 89.189	7
599								5.405		81.081								13.514				L 81.081	5
600													100									P 100.000	9
601	59.459			2.703									32.432			5.405						A 59.459	5
602	16.216													5.405		75.676	2.703					S 75.676	5
603								100														I 100.000	9
604	2.703															97.297						S 97.297	9
605									54.054			37.838			2.703	5.405						K 54.054	4
606										100												L 100.000	9
607															10.811				89.189			W 89.189	6*
608												86.486				13.514						N 86.486	7
609										100												L 100.000	9
610				29.73										70.27								Q 70.270	8
611																16.216	83.784					T 83.784	7
612								5.405		94.595												L 94.595	7
613								81.081										18.919				I 81.081	6
614								5.405										94.595				V 94.595	7
615				32.432		29.73			5.405						16.216			13.514	2.703			E 32.432	2
616																	100					T 100.000	9
617									40.541							2.703	56.757					T 56.757	7
618	28.947	5.263		2.632	5.263											55.263	2.632					S 55.263	3
619						5.263								5.263	89.474							R 89.474	7*
620			23.684	50				5.263				15.789				5.263						E 50.000	3
621								5.263		94.737												L 94.737	7
622			97.368									2.632										D 97.368	8
623								92.105										7.895				I 92.105	7
624				7.895			5.263		10.526	5.263				71.053								Q 71.053	4
625	35.135			2.703														62.162				V 62.162	5
626			83.784									16.216										D 83.784	7*
627								81.081		16.216							2.703					I 81.081	6
628																			100			W 100.000	8
629				2.703					97.297													K 97.297	8
630										5.405	91.892						2.703					M 91.892	7
631									5.405	27.027						62.162	5.405					S 62.162	4
632														97.297	2.703							Q 97.297	8
633					91.892					8.108												F 91.892	5
634									32.432						64.865		2.703					R 64.865	7*
635			2.703				94.595					2.703										H 94.595	7
636										94.595								5.405				L 94.595	7
637							29.73								13.514					56.757		Y 56.757	3
638																	94.595	5.405				T 94.595	8
639												13.889				80.556	5.556					S 80.556	5
640	13.514					78.378									5.405	2.703						G 78.378	4
641								5.405		62.162			8.108			24.324						L 62.162	5
642		2.703														97.297						S 97.297	9
643		56.757			2.703		10.811			5.405				2.703	18.919		2.703					C 56.757	2
644					5.405					94.595												L 94.595	7
645		10.811					45.946					2.703			35.135	5.405						H 45.946	4
646				5.405		94.595																G 94.595	7
647													100									P 100.000	9
648									2.703	5.405			64.865	10.811	16.216							P 64.865	4
649	91.892															8.108						A 91.892	7
650				13.514					64.865					21.622								K 64.865	5
651	10.811																89.189					T 89.189	6
652							2.703			2.703			2.703		91.892							R 91.892	5
653									72.973		21.622				5.405							K 72.973	5
654			86.486						5.405			5.405		2.703								D 86.486	5
655									2.703			70.27				18.919				8.108		N 70.270	4
656	10.811			83.784										2.703		2.703						E 83.784	4
657			91.667							2.778		5.556										D 91.667	6
658													100									P 100.000	9
659					94.286					5.714												F 94.286	7*
660	2.778									5.556								91.667				V 91.667	7
661														16.667	83.333							R 83.333	8
662						5.556			2.778						86.111	5.556						R 86.111	5
663						2.778			2.778			94.444										N 94.444	7
664								94.444		2.778	2.778											I 94.444	7
665									5.556	5.556				88.889								Q 88.889	7*
666																	100					T 100.000	9
667					5.556			91.667		2.778												I 91.667	7
668		13.889														86.111						S 86.111	9
669										2.778	5.556						91.667					T 91.667	7
670								41.667		2.778								55.556				V 55.556	4
671										41.667						44.444		13.889				S 44.444	5
672													100									P 100.000	9
673			75	13.889												8.333	2.778					D 75.000	5
674		58.333														41.667						C 58.333	8
675		100																				C 100.000	9
676									38.889								61.111					T 61.111	7
677				97.222					2.778													E 97.222	8
678							2.778					91.667				5.556						N 91.667	7
679								86.111										13.889				I 86.111	5
680										100												L 100.000	9
681	75		5.556			2.778										13.889	2.778					A 75.000	5
682															100							R 100.000	9
683	8.333																91.667					T 91.667	7
684										2.778			97.222									P 97.222	7
685			2.778			47.222						47.222				2.778						GN 47.222	5
686										97.222								2.778				L 97.222	7
687									47.222						52.778							R 52.778	5
688									100													K 100.000	9
689										100												L 100.000	9
690	2.778					97.222																G 97.222	7
691								97.222										2.778				I 97.222	8
692		2.778													97.222							R 97.222	8
693						100																G 100.000	9
694									91.667						8.333							K 91.667	6
695								2.703		91.892							2.703	2.703				L 91.892	4
696	43.243							10.811		5.405						2.703		37.838				A 43.243	2
697	2.703							8.108	8.108	5.405	13.514					2.703	56.757	2.703				T 56.757	3
698										100												L 100.000	9
699											24.324							75.676				V 75.676	7*
700	32.432			43.243										13.514			10.811					E 43.243	5
701	5.405			45.946				5.405	2.703								37.838	2.703				E 45.946	4
702									25			52.778			22.222							N 52.778	3
703						77.778			11.111			2.778			8.333							G 77.778	4
704	2.778		33.333			58.333						5.556										G 58.333	5
705		5.714									14.286		2.857			71.429	2.857			2.857		S 71.429	4
706																86.111	2.778	11.111				S 86.111	7
707										72.222	27.778											L 72.222	4
708					100																	F 100.000	9
709			97.297				2.703															D 97.297	8
710								2.703				94.595						2.703				N 94.595	7
711					8.108			5.405		86.486												L 86.486	4
712	89.189															5.405	5.405					A 89.189	7
713									89.189			5.405		2.703			2.703					K 89.189	5
714										100												L 100.000	9
715		2.632	76.316	5.263		7.895							2.632					5.263				D 76.316	2
716							26.316		7.895			50		5.263	7.895	2.632						N 50.000	2
717										100												L 100.000	9
718			2.632	97.368																		E 97.368	8
719	5.263								13.158			5.263				5.263	71.053					T 71.053	5
720										100												L 100.000	9
721									100													K 100.000	9
722										100												L 100.000	9
723								2.632		97.368												L 97.368	7
724												100										N 100.000	9
725			100																			D 100.000	9
726	7.895								2.632			2.632					86.842					T 86.842	5
727					92.105					2.632										5.263		F 92.105	5
728										5.263			94.737									P 94.737	7
729		5.263		5.263				18.421		50				2.632	18.421							L 50.000	2
730			13.158				34.211						50			2.632						P 50.000	3
731		5.263											89.474			5.263						P 89.474	6
732	5.263		2.632		21.053	2.632							2.632			65.789						S 65.789	4
733			2.632	26.316			5.263		13.158			2.632		44.737	5.263							Q 44.737	3
734	7.895	65.789				21.053		5.263														C 65.789	4
735							13.158	10.526	26.316			2.632		42.105				5.263				Q 42.105	3
736								57.895		34.211								7.895				I 57.895	5
737									7.895				68.421	5.263	13.158	2.632	2.632					P 68.421	3
738		5.263			5.263	65.789			5.263						2.632	15.789						G 65.789	2
739					5.263					94.737												L 94.737	7
740													100									P 100.000	9
741				2.632									21.053	68.421	5.263	2.632						Q 68.421	4
742							5.263			15.789	2.632					55.263	2.632	2.632	15.789			S 55.263	2
743			10.526																	89.474		Y 89.474	7
744									92.105			5.263					2.632					K 92.105	6
745					100																	F 100.000	9
746										2.632			97.368									P 97.368	7
747													81.579			18.421						P 81.579	7
748							18.421					78.947				2.632						N 78.947	7
749										100												L 100.000	9
750								2.632	78.947			15.789			2.632							K 78.947	5
751									100													K 100.000	9
752								2.632		94.737								2.632				L 94.737	6
753																	100					T 100.000	9
754					5.263					94.737												L 94.737	6
755																100						S 100.000	9
756			89.474	5.263								5.263										D 89.474	7
757																	100					T 100.000	9
758					44.737					47.368						7.895						L 47.368	4
759										100												L 100.000	9
760			94.737	2.632		2.632																D 94.737	7
761																			100			W 100.000	8
762			5.263	7.895		5.263			23.684					13.158		44.737						S 44.737	3
763				13.158			76.316					2.632		7.895								H 76.316	6
764								42.105			57.895											M 57.895	8
765																94.737	5.263					S 94.737	9
766								2.632									97.368					T 97.368	8
767								21.053		78.947												L 78.947	7
768	7.895					92.105																G 92.105	7
769									10.526		84.211							5.263				M 84.211	7
770										100												L 100.000	9
771													100									P 100.000	9
772	2.632						7.895					81.579								7.895		N 81.579	4
773										100												L 100.000	9
774				94.737		2.632								2.632								E 94.737	6
775								2.632										97.368				V 97.368	8
776										100												L 100.000	9
777									100													K 100.000	9
778										100												L 100.000	9
779									92.105						7.895							K 92.105	6
780			78.947	2.632							5.263							13.158				D 78.947	6
781					5.263				2.632			15.789								76.316		Y 76.316	3
782	100																					A 100.000	9
783					100																	F 100.000	9
784				5.263					76.316	5.263	2.632				5.263			5.263				K 76.316	3
785						100																G 100.000	9
786	2.632			5.263									13.158	7.895	5.263	23.684	42.105					T 42.105	4
787				5.263			21.053		5.263	10.526				42.105	15.789							Q 42.105	2
788																			100			W 100.000	8
789			7.895	81.579					10.526													E 81.579	5
790	5.263									2.632			86.842			2.632		2.632				P 86.842	4
791		5.263								92.105					2.632							L 92.105	5*
792	2.632		89.474									5.263						2.632				D 89.474	6
793	2.632			5.263		92.105																G 92.105	5*
794	2.632			2.632		94.737																G 94.737	5
795					100																	F 100.000	9
796		2.632				2.632	5.263								89.474							R 89.474	6
797										94.737	2.632				2.632							L 94.737	5
798										100												L 100.000	9
799									31.579					2.632	65.789							R 65.789	4
800								7.895										84.211		7.895		V 84.211	6
801					2.632					97.368												L 97.368	7
802			2.632				44.737		7.895					44.737								HQ 44.737	4
803								68.421		28.947								2.632				I 68.421	4
804				5.263		94.737																G 94.737	7
805									34.211						65.789							R 65.789	5
806																15.789	84.211					T 84.211	7
807			57.895									42.105										D 57.895	6
808										100												L 100.000	9
809				34.211				2.632	2.632									60.526				V 60.526	5
810				2.632	2.632		57.895					5.263		5.263	10.526			5.263	2.632	7.895		H 57.895	1
811																			100			W 100.000	8
812			15.789	5.263			13.158		18.421		5.263	42.105										N 42.105	3
813	100																					A 100.000	9
814					5.263					5.263					2.632	81.579			5.263			S 81.579	5
815	5.263		5.263			63.158										26.316						G 63.158	3
816							100															H 100.000	9
817							100															H 100.000	9
818					100																	F 100.000	9
819							2.778						97.222									P 97.222	7
820									5.556						88.889	5.556						R 88.889	6
821										100												L 100.000	9
822				33.333										66.667								Q 66.667	5
823		8.333					25							33.333	27.778	5.556						Q 33.333	2
824								8.333		8.333								83.333				V 83.333	4
825					33.333			8.333		11.111								47.222				V 47.222	5
826					5.556			2.778		77.778								13.889				L 77.778	4
827				22.222					61.111						16.667							K 61.111	4
828							80.556			2.778				16.667								H 80.556	4
829		100																				C 100.000	8
830			2.778	13.889		11.111			5.556							41.667	25					S 41.667	1
831		19.444	11.111		5.556		13.889		13.889			8.333				27.778						S 27.778	2
832										100												L 100.000	9
833				22.222					2.778	11.111		33.333		2.778	2.778			25				N 33.333	1
834	25			52.778		19.444										2.778						E 52.778	3
835								94.444										5.556				I 94.444	7
836													100									P 100.000	9
837	2.778	13.889			33.333		8.333						8.333	2.778		19.444		2.778		8.333		F 33.333	2
838	5.556					83.333										11.111						G 83.333	6
839					13.889					86.111												L 86.111	7
840	25					41.667												33.333				G 41.667	5
841			28.947	68.421		2.632																E 68.421	5
842								2.632		2.632								94.737				V 94.737	7
843	2.632												23.684			68.421				5.263		S 68.421	5
844	44.737					2.632										42.105	5.263	5.263				A 44.737	5
845										100												L 100.000	9
846									5.263					89.474	5.263							Q 89.474	5
847								5.263		2.632	7.895	63.158				5.263	15.789					N 63.158	4
848								13.158		15.789	63.158							7.895				M 63.158	3
849			2.632	94.737					2.632													E 94.737	7
850										100												L 100.000	9
851					31.579		13.158													55.263		Y 55.263	4
852		9.677	3.226				3.226												83.871			W 83.871	3
853							18.421						73.684				7.895					P 73.684	5
854								2.632	5.263	10.526						7.895	73.684					T 73.684	5
855									5.556	2.778			80.556			8.333	2.778					P 80.556	4
856	47.222														5.556	38.889	8.333					A 47.222	5
857	97.222																	2.778				A 97.222	8
858	75							8.333										16.667				A 75.000	4
859	58.333	2.778	16.667	8.333		2.778			2.778									5.556		2.778		A 58.333	1
860												2.778				97.222						S 97.222	8
861	92.105					2.632								2.632			2.632					A 92.105	6
862			2.632										5.263		92.105							R 92.105	6
863					2.632	2.632		10.526		47.368						7.895	18.421	10.526				L 47.368	1
864								94.737										5.263				I 94.737	8
865				2.632			5.263		2.632	2.632			2.632	81.579	2.632							Q 81.579	4
866							2.632							68.421	10.526	2.632	10.526	5.263				Q 68.421	3
867				13.158					15.789			2.632		57.895	10.526							Q 57.895	4
868									86.842					2.632	10.526							K 86.842	5
869							5.263		5.263	21.053				55.263	5.263			7.895				Q 55.263	2
870				12.903				6.452	6.452		9.677	12.903		32.258	9.677	3.226	6.452					Q 32.258	1
871			17.241			41.379				13.793	10.345	10.345		3.448		3.448						G 41.379	2
872			34.286											65.714								Q 65.714	7
873								47.059		2.941	35.294			5.882			2.941	5.882				I 47.059	3
874				3.03		3.03			51.515		3.03				3.03		3.03	33.333				K 51.515	1
875			36.111							2.778		44.444				16.667						N 44.444	4
876			11.111				2.778		2.778			66.667				13.889	2.778					N 66.667	4
877	19.444			5.556		22.222			2.778	5.556						11.111		33.333				V 33.333	2
878					86.842					10.526				2.632								F 86.842	5
879	2.632								89.474						7.895							K 89.474	5
880		2.632								92.105					5.263							L 92.105	5*
881					13.158		5.263			34.211					5.263	2.632		39.474				V 39.474	2
882					2.632			94.737										2.632				I 94.737	7
883					2.778															97.222		Y 97.222	7*
884													100									P 100.000	9
885													97.143	2.857								P 97.143	7
886			74.286	14.286		5.714								5.714								D 74.286	4
887		6.667						43.333		36.667					3.333	6.667		3.333				I 43.333	2
