## Supplementary material for "The *NRC0* gene cluster of sensor and helper NLR immune receptors is functionally conserved across asterid plants": Supplemental Data Set 4.xlsx

### Sheet: Sheet1
	Supplemental Data Set 4. Summary of HR index scores in cell death assay.

### Sheet: Fig6C
Specie of NRC0/NRC0-S	Condition	HR index scores
		rep1						rep2						rep3
Carrot	DcNRC0-SWT	0	0	1	0	0	0	0	0	1	0	0	1	0	0	0	0	0	0
	DcNRC0-SDV	0	0	1	1	2	0	0	0	2	3	0	0	6	0	1	0	0	0
	DcNRC0WT	0	0	0	0	0	0	0	0	0	0	0	0	0	0	0	0	0	0
	DcNRC0DV	6	7	6	6	6	6	7	6	7	7	7	7	7	6	7	5	7	6
	NRC4WT	0	0	0	0	0	0	0	0	0	0	0	0	0	0	0	0	0	0
	NRC4DV	7	7	7	7	7	7	7	7	7	7	7	7	6	6	7	7	7	7
Coffee	CcNRC0-SWT	0	0	3	1	1	0	0	0	0	2	0	0	3	0	0	0	0	3
	CcNRC0-SDV	0	0	0	1	0	0	0	0	0	0	0	0	0	0	0	0	0	0
	CcNRC0WT	0	0	0	0	0	0	0	0	0	0	0	5	3	0	0	0	0	2
	CcNRC0DV	7	7	7	5	5	6	7	7	7	7	6	7	7	7	5	7	7	6
	NRC4WT	0	0	0	0	0	0	0	0	0	5	0	0	0	7	0	0	0	0
	NRC4DV	7	7	7	7	6	7	7	7	7	7	7	7	6	7	5	7	7	7
Wild Sweet Potato	ItNRC0-SWT	0	0	0	0	0	0	0	0	0	0	0	0	0	0	0	0	0	1
	ItNRC0-SDV	0	0	0	0	0	0	0	0	0	0	0	0	0	0	0	0	0	0
	ItNRC0aWT	0	0	0	0	0	0	0	0	0	0	0	0	0	0	0	0	0	1
	ItNRC0aDV	0	0	0	0	0	0	0	0	0	0	0	0	4	1	0	0	0	0
	ItNRC0bWT	0	3	0	0	0	0	0	0	0	0	0	0	0	0	0	0	0	2
	ItNRC0bDV	5	5	7	7	6	5	7	6	6	6	6	6	6	7	7	7	6	5
	NRC4WT	0	0	0	0	0	0	0	0	0	0	0	7	0	0	0	6	0	0
	NRC4DV	7	7	7	6	6	6	7	7	6	6	6	7	7	7	7	7	7	7
Tomato	SlNRC0-SaWT	0	0	0	0	0	1	0	0	0	1	0	0	0	0	0	0	0	0
	SlNRC0-SaDV	0	0	0	0	1	0	3	0	0	0	0	0	0	1	0	0	0	0
	SlNRC0-SbWT	0	0	0	0	0	0	0	0	0	0	2	0	1	0	0	0	1	0
	SlNRC0-SbDV	4	2	2	0	0	0	0	2	0	0	0	0	0	1	0	6	0	0
	SlNRC0WT	0	0	0	0	0	0	1	0	0	0	0	0	0	0	0	0	0	6
	SlNRC0DV	7	6	7	7	7	7	7	6	6	6	7	7	7	7	7	7	7	7
	NRC4WT	0	1	0	0	0	0	0	0	0	0	0	0	0	0	0	0	6	0
	NRC4DV	7	6	7	7	6	6	7	7	6	6	7	6	7	7	7	7	7	7

### Sheet: Fig6E
Specie of NRC0/NRC0-S	Condition	HR index scores
		Rep1												Rep2
		Line 4.3.2						Line 5.5.1						Line 4.3.2						Line 5.5.1
Carrot	DcNRC0-SDV + EV	0	0	0	0	0	0	0	0	0	0	0	0	0	0	0	0	0	0	0	0	0	0	0	0
	DcNRC0-SDV + DcNRC0WT	4	4	4	4	5	4	7	6	5	7	5	4	5	3	3	5	4	6	3	3	3	3	5	3
	Rx + EV	0	0	0	0	0	0	0	0	0	0	0	0	0	0	0	0	0	0	0	0	0	0	0	0
	Rx + NRC4WT	5	4	4	4	5	4	4	4	4	6	4	4	4	4	3	4	4	4	4	4	4	5	3	3
Coffee	CcNRC0-SDV + EV	0	1	0	0	0	0	0	0	0	0	0	0	0	0	0	0	1	0	0	0	0	0	0	0
	CcNRC0-SDV + CcNRC0WT	7	4	7	7	6	3	5	3	3	7	7	3	7	7	7	7	7	7	3	5	4	7	5	5
	Rx + EV	0	0	0	0	0	0	0	0	5	0	0	0	0	0	0	0	0	0	0	0	0	0	0	0
	Rx + NRC4WT	6	5	6	7	6	6	5	7	7	7	5	4	6	6	6	7	6	6	6	2	5	6	5	6
Wild Sweet Potato	ItNRC0-SDV + EV	0	0	0	0	0	0	0	0	0	0	0	0	0	0	0	0	0	0	0	0	0	0	0	0
	ItNRC0-SDV + ItNRC0aWT	0	0	0	0	0	0	0	0	0	0	0	0	0	0	0	0	0	0	0	0	0	0	0	0
	ItNRC0-SDV + ItNRC0bWT	7	7	7	7	7	7	5	5	6	6	7	6	7	6	6	6	6	6	6	5	5	3	6	7
	Rx + EV	0	0	0	0	0	4	0	0	0	0	0	0	0	0	0	0	0	0	0	0	0	0	0	0
	Rx + NRC4WT	5	5	6	5	6	6	0	5	5	7	5	5	7	4	3	3	5	5	6	3	4	3	3	7
Tomato	SlNRC0-SaDV + EV	0	0	0	0	0	0	0	0	0	0	0	0	0	0	0	0	0	0	0	0	0	0	0	0
	SlNRC0-SaDV + SlNRC0WT	7	3	7	5	5	7	5	5	7	7	7	7	4	5	5	7	4	7	3	5	5	5	5	5
	SlNRC0-SbDV + EV	0	0	0	0	0	0	0	0	0	0	0	0	0	0	0	0	0	0	0	0	0	0	0	0
	SlNRC0-SbDV + SlNRC0WT	0	0	0	0	0	0	0	0	0	0	0	0	2	0	0	0	0	0	0	0	0	0	0	0
	Rx + EV	0	0	0	0	0	0	0	0	0	0	0	0	0	0	0	0	0	0	0	0	0	0	0	0
	Rx + NRC4WT	4	5	7	4	4	4	4	4	4	2	5	4	3	3	4	6	5	6	2	4	6	5	4	4

### Sheet: Fig7
Condition		HR index scores
		Line 4.3.2																Line 5.5.1
		Rep1				Rep2				Rep3				Rep4				Rep1				Rep2				Rep3				Rep4
DcNRC0-SDV (Carrot)	NRC4WT	0	0	0	0	0	0	0	2	0	0	0	0	2	0	0	3			0	0	0	0	1	2	4	0	0	3	0	3	3	3
	SlNRC0WT	2	3	2	2	3	2	3	3	2	3	2	2	4	2	3	2			2	3	3	2	3	2	2	1	2	3	5	3	5	4
	ItNRC0WT	3	3	3	4	2	2	3	4	4	3	3	2	5	4	6	3			2	4	5	3	4	3	5	4	5	7	6	6	5	4
	DcNRC0WT	2	4	4	3	3	2	3	3	4	3	4	3	5	5	7	5			3	4	5	6	3	4	4	2	6	7	7	7	7	6
	CcNRC0WT	2	3	3	4	1	2	1	2	3	2	7	2	6	6	7	5			3	4	6	5	3	3	6	3	5	7	7	7	7	4
	EV	1	0	0	0	0	0	0	0	0	0	0	0	0	0	0	0			0	0	0	0	0	0	0	0	0	0	0	0	0	0
ItNRC0-SDV (Wild Sweet Potato)	NRC4WT	0	0	0	0	0	0	0	0	0	1	0	0	0	0	2	2	5	0	0	2	0	1	0	0	0	0	4	0	0	0	0	0
	SlNRC0WT	1	0	0	2	0	0	0	0	1	1	4	4	3	5	1	0	1	1	2	3	2	2	3	1	0	1	1	0	0	1	1	1
	ItNRC0WT	7	7	7	4	6	7	6	6	4	6	7	5	7	7	6	6	7	6	7	6	7	6	7	7	6	7	5	5	7	7	6	6
	DcNRC0WT	0	0	0	0	0	0	0	0	0	0	0	0	0	0	0	0	0	0	0	0	1	0	0	0	0	0	0	0	0	0	0	0
	CcNRC0WT	0	0	0	0	0	1	1	0	0	0	0	0	0	0	0	0	0	0	0	0	5	0	2	0	0	0	0	0	1	0	0	0
	EV	0	0	0	0	0	0	0	0	0	0	0	0	0	0	0	0	0	0	0	0	0	0	0	0	0	0	0	0	0	0	0	0
SlNRC0-SDV (Tomato)	NRC4WT	0	0	0	0	0	0	0	0	0	4	0	0	1	0	0	0	0	0	0	1	0	0	0	3	0	5	0	0	0	0	0	0
	SlNRC0WT	4	4	4	5	7	5	4	4	5	3	4	6	3	4	4	7	4	3	4	5	6	7	5	6	7	7	6	4	7	7	6	4
	ItNRC0WT	5	4	4	5	6	5	4	5	6	4	4	5	4	6	6	7	7	5	5	5	7	7	7	7	7	7	7	7	7	5	6	6
	DcNRC0WT	0	0	0	0	0	0	0	0	0	0	0	0	0	0	0	0	0	0	0	0	0	0	0	0	0	0	0	0	0	0	0	0
	CcNRC0WT	0	2	1	0	0	0	0	0	0	0	1	0	0	1	0	0	0	1	1	0	1	1	0	1	0	0	0	0	3	1	1	1
	EV	0	0	0	0	0	0	0	0	0	0	0	0	0	0	0	0	0	0	0	0	0	0	0	0	0	0	0	0	0	0	0	0
		Line 4.3.2																		Line 5.5.1
		Rep1						Rep2						Rep3						Rep1						Rep2						Rep3
CcNRC0-SDV (Coffee)	NRC4WT	2	0	0	6	2	0	0	0	0	2	0	0	3	0	0	0	2	0	0	5	0	1	0	2	0	0	3	0	0	2	6	0	0	0	0	0
	SlNRC0WT	2	3	5	4	2	4	2	3	3	3	3	3	4	4	5	3	5	4	7	2	5	4	4	2	2	3	3	4	4	3	6	6	5	4	6	7
	ItNRC0WT	5	5	5	7	5	7	5	5	7	6	6	7	7	7	7	6	7	6	7	7	7	7	7	7	5	6	5	7	6	6	7	7	6	6	7	7
	DcNRC0WT	2	2	2	4	2	3	0	1	1	0	1	0	1	2	3	1	3	1	4	1	3	4	4	4	1	0	1	4	2	2	4	2	2	1	3	3
	CcNRC0WT	6	6	5	7	5	7	5	5	5	6	6	7	6	6	7	6	7	5	7	7	7	7	7	7	5	6	7	7	7	6	7	7	7	7	7	7
	EV	0	0	0	0	0	0	0	0	0	0	0	0	0	0	0	0	0	0	0	0	0	0	1	0	0	0	0	0	0	0	0	0	0	0	0	0
