## Supplementary material for "The *NRC0* gene cluster of sensor and helper NLR immune receptors is functionally conserved across asterid plants": Supplemental Data Set 5.xlsx

### Sheet: ref_list
Supplemental Data Set 5. Reference genome databases used for NLR annotations.
Species	Source	Data ID	Assembly Version
Figure 1,2
Ipomoea trifida	http://sweetpotato.uga.edu/	NSP306_trifida	v3
Mimulus guttatus	http://mimubase.org/	Mguttatus_256_v2.0	v2.0
Nicotiana benthamiana	https://solgenomics.net/	Niben.genome.v0.4.4	v0.4.4
Solanum lycopersicum	https://solgenomics.net/	ITAG4.0	SL4.0
Coffee canephora	https://coffee-genome-hub.southgreen.fr/	coffea_canephora	v1
Daucus carota	Phytozome	Dcarota_388_v2.0	v2.0
Figure 3-
Beta vulgaris	Phytozome	Beta vulgaris EL10_1.0	EL10_1.0
Actinidia chinensis var. chinensis	NCBI	GCA_003024255.1	Red5_PS1_1.69.0
Artemisia annua	NCBI	GCA_003112345.1	ASM311234v1
Camellia sinensis	NCBI	GCF_004153795.1	AHAU_CSS_1
Capsicum annuum	NCBI	GCF_000710875.1	Pepper_Zunla_1_Ref_v1.0
Capsicum baccatum	NCBI	GCA_002271885.2	ASM227188v2
Capsicum chinense	NCBI	GCA_002271895.2	ASM227189v2
Coffea arabica	NCBI	GCF_003713225.1	Cara_1.0
Coffea canephora	NCBI	GCA_900059795.1	AUK_PRJEB4211_v1
Coffea eugenioides	NCBI	GCF_003713205.1	Ceug_1.0
Cynara cardunculus var. scolymus	NCBI	GCF_001531365.1	CcrdV1
Daucus carota	NCBI	GCF_001625215.1	ASM162521v1
Erigeron canadensis	NCBI	GCF_010389155.1	C_canadensis_v1
Helianthus annuus	NCBI	GCF_002127325.2	HanXRQr2.0-SUNRISE
Ipomoea nil	NCBI	GCF_001879475.1	Asagao_1.1
Ipomoea trifida	http://sweetpotato.uga.edu/	NSP306_trifida	v3
Ipomoea triloba	NCBI	GCF_003576645.1	ASM357664v1
Lactuca sativa	NCBI	GCF_002870075.2	Lsat_Salinas_v7
Mikania micrantha	NCBI	GCA_009363875.1	ASM936387v1
Mimulus guttatus	http://mimubase.org/	Mguttatus_256_v2.0	v2.0
Nicotiana benthamiana	https://solgenomics.net/	Niben.genome.v0.4.4	v0.4.4
Nyssa sinensis	NCBI	GCA_008638375.1	ASM863837v1
Olea europaea subsp. Europaea	NCBI	GCA_902713445.1	OLEA9
Olea europaea var. sylvestris	NCBI	GCF_002742605.1	O_europaea_v1
Phtheirospermum japonicum	NCBI	GCA_014905375.1	Pjver1
Rhododendron griersonianum	NCBI	GCA_018127125.1	RGv1.1
Sesamum indicum	NCBI	GCF_000512975.1	S_indicum_v1.0
Solanum chilense	NCBI	GCA_006013705.1	ASM601370v1
Solanum commersonii	NCBI	GCA_018258275.1	ASM1825827v1
Solanum lycopersicum	NCBI	GCF_000188115.4	SL3.0
Solanum pennellii	NCBI	GCF_001406875.1	SPENNV200
Solanum tuberosum	NCBI	GCF_000226075.1	SolTub_3.0
