## Supplementary material for "The *NRC0* gene cluster of sensor and helper NLR immune receptors is functionally conserved across asterid plants": Supplemental File 19.xlsx

### Sheet: Sheet1
Supplemental Data.
Supplemental File 19 Plasmid list used in this study.
Sequence	Product	Antibiotic	Plasmid ID	Purpose	RE	Plasmids	Comment	Publication	OD
GGTCTCTAATGGCTGATGCTGTTGTCGAATTTCTCTTGTTAAATTTGAAACAACTACTCCTTTATCATGTGGATTTGCTTTCAGGAGTTAAGGATGAAGTTGAGTCTCTTCACAGAGAGCTTAGTTTGATGAAAGCTTTTCTTAAGGACTCTCGAGAGAAGCGGAGTGAGTATGAATATGTCAGAGAGTTGGTAAGCCAAATCACTATTGTGGCTTATGAGGCAGAGGATATAATTGACACGTTCGTGACTAATGCAGCAATGCAAAAGGCTAGGAGCACTGTCAGGCGAGCCTTTCACGTATTTGATCACTCGTCAAAGCTTCGAAATGTTGCAAAGGAAATTGAATCGATTAAGGTGAAGGTGAAGGAGATTTATGACAAGAAGATGTTTGGGATTC…	pL0M-CDS1-10g8220	Spec		General L0M	DraIII	pICH41155	SlNRC0	This work
GGTCTCTAATGGCTGATGCTGTTGTCGAATTTCTCTTGTTAAATTTGAAACAACTACTCCTTTATCATGTGGATTTGCTTTCAGGAGTTAAGGATGAAGTTGAGTCTCTTCACAGAGAGCTTAGTTTGATGAAAGCTTTTCTTAAGGACTCTCGAGAGAAGCGGAGTGAGTATGAATATGTCAGAGAGTTGGTAAGCCAAATCACTATTGTGGCTTATGAGGCAGAGGATATAATTGACACGTTCGTGACTAATGCAGCAATGCAAAAGGCTAGGAGCACTGTCAGGCGAGCCTTTCACGTATTTGATCACTCGTCAAAGCTTCGAAATGTTGCAAAGGAAATTGAATCGATTAAGGTGAAGGTGAAGGAGATTTATGACAAGAAGATGTTTGGGATTC…	pL0M-CDS1-10g8220 D479V	Spec		General L0M	DraIII	pICH41155	SlNRC0-DV	This work
GGTCTCTAATGGCTCACGCAGCTGTCGTGTCTCTTCAACAAAAACTGCAGGAAATGCTGAAAGGAGACGATTCGCGTTACCCTAGACTATGTGAAGCTGTCAGTTCCTGGCATGCTTTTTTGGAGGACTCTCTGTCAGTTAGAAATGCTCCAGAAGCAGTGGAACATTTGGAGAAGTGGGTTGAAGATTTGGCAACTCAACTTCTAGATGGAATCCACTTATATGAATTGGAAAAGAGATCACCTGATTTCAGTCCAGTAGGTTCGAAAGTGTTCCAGGAAGTGGTAGTGACTGCAGGTTCCGATAGCATAAAGGCATATGTGATGAAGGTTATGAATGCTCAAAATGATAATGATGCTCTACCAACACAGGATACCGTGGAGAGTGATTCAAAATGCA…	pL0M-CDS1-10g8230	Spec		General L0M	DraIII	pICH41155	SlNRC0-Sa	This work
GGTCTCTAATGGCTCACGCAGCTGTCGTGTCTCTTCAACAAAAACTGCAGGAAATGCTGAAAGGAGACGATTCGCGTTACCCTAGACTATGTGAAGCTGTCAGTTCCTGGCATGCTTTTTTGGAGGACTCTCTGTCAGTTAGAAATGCTCCAGAAGCAGTGGAACATTTGGAGAAGTGGGTTGAAGATTTGGCAACTCAACTTCTAGATGGAATCCACTTATATGAATTGGAAAAGAGATCACCTGATTTCAGTCCAGTAGGTTCGAAAGTGTTCCAGGAAGTGGTAGTGACTGCAGGTTCCGATAGCATAAAGGCATATGTGATGAAGGTTATGAATGCTCAAAATGATAATGATGCTCTACCAACACAGGATACCGTGGAGAGTGATTCAAAATGCA…	pL0M-CDS1-10g8230 D461V	Spec		General L0M	DraIII	pICH41155	SlNRC0-Sa-DV	This work
GGTCTCTAATGGCTCATGCTGCTGTCGTATCTCTTCAACAAAAACTGCAGGAAATGCTGAAAGGTGACAATTCTCGTTACCCTGCATTACGTCAAGCAGTCAGTTCCTGGCATGCACTTTTGGAGGACTCTTTGTCAATTAAAAATGCTCCAGAAGAAGTGGAACATTTGGAAAAGCAGGTTAAATGTATGGCAACTGAACTTCTAGGTAGTATCGACTTATATAAATTGAAAAAGAGTAGAACTGGTTTCTATCCGAGAAGTTGGGAAGAGTTCCAGAACGAGGTAGTGACTGAAGGTTCCAATAGCATAAAGGCATATTTGATGAAGGTTATGAATGCTCGAAATGAAAATGATGCTCTACCAACACGGGATACCGTGGAGAGTGATTCAGAATGCA…	pL0M-CDS1-10g8240	Spec		General L0M	DraIII	pICH41155	SlNRC0-Sb	This work
GGTCTCTAATGGCTCATGCTGCTGTCGTATCTCTTCAACAAAAACTGCAGGAAATGCTGAAAGGTGACAATTCTCGTTACCCTGCATTACGTCAAGCAGTCAGTTCCTGGCATGCACTTTTGGAGGACTCTTTGTCAATTAAAAATGCTCCAGAAGAAGTGGAACATTTGGAAAAGCAGGTTAAATGTATGGCAACTGAACTTCTAGGTAGTATCGACTTATATAAATTGAAAAAGAGTAGAACTGGTTTCTATCCGAGAAGTTGGGAAGAGTTCCAGAACGAGGTAGTGACTGAAGGTTCCAATAGCATAAAGGCATATTTGATGAAGGTTATGAATGCTCGAAATGAAAATGATGCTCTACCAACACGGGATACCGTGGAGAGTGATTCAGAATGCA…	pL0M-CDS1-10g8240 D461V	Spec		General L0M	DraIII	pICH41155	SlNRC0-Sb-DV	This work
GGTCTCTAATGGCTGATGCTGTAGTAGAATTTCTCTTGGAGAATCTTAAGCAGCTGTTACTTTATCATGTTGAATTGATTTCTGGAGTAAAGGAACAGGTGGAATCTCTTCACAGGGAGCTTAGTCTGATGAATGCATTCTTAAGAGATTCCAAGGAGAAGCGAAGTCAGTATGAAGTTGTAAGAGAAATTGTCAGACAAATCAGGGACGTAGCGTATGAAACTGAAGATATCATTGATACATTTGTGGCTACTGCAGCTTTGCAAAGGTCAAGAAACAGGTTAAGCAGGTTCGTTCATGCCTTTGATTATAAAAGTGTTGCAAGACAGATTGAATCCATAAAAGTAAGAATTAAGGATATATATGATGCAAAGAAGTTTGGTATTGAAATTCTGAAAG…	pL0M-CDS1-DCAR_23651_NRC0	Spec		General L0M	DraIII	pICH41155	DcNRC0	This work
GGTCTCTAATGGCTGATGCTGTAGTAGAATTTCTCTTGGAGAATCTTAAGCAGCTGTTACTTTATCATGTTGAATTGATTTCTGGAGTAAAGGAACAGGTGGAATCTCTTCACAGGGAGCTTAGTCTGATGAATGCATTCTTAAGAGATTCCAAGGAGAAGCGAAGTCAGTATGAAGTTGTAAGAGAAATTGTCAGACAAATCAGGGACGTAGCGTATGAAACTGAAGATATCATTGATACATTTGTGGCTACTGCAGCTTTGCAAAGGTCAAGAAACAGGTTAAGCAGGTTCGTTCATGCCTTTGATTATAAAAGTGTTGCAAGACAGATTGAATCCATAAAAGTAAGAATTAAGGATATATATGATGCAAAGAAGTTTGGTATTGAAATTCTGAAAG…	pL0M-CDS1-DCAR_23651_NRC0 D475V	Spec		General L0M	DraIII	pICH41155	DcNRC0-DV	This work
GGTCTCTAATGGAACCCTCTAGTAGCAGTTTTCAGAAAGTGAGGAGCCAACATGACTCAGGGTCAGGGATACAAGCTGTGGTTGGTTTTGAGGATGATGCAAGAAGGCTGGTTGAGCAACTCTTGGGAGGGAAAAAGCAGCTCCAGTTTATCTCAGTTGTTGGCATGGCTGGACTTGGTAAGACTACTTTGGTTAAAAAAGTCTTTGATGAACCTTCGGTAGTCTATCATTTCTATGTCCGTGCCTGGACAACTGTTACACAGCAGCCTAAAAAGAGAGATCTCGTACTTGGCATATTGAAATCAGGTTTTAATGCTGGTACTGAAGATAGCGATGATATGGAGTTGAGTTTAATGCTGAAACGGAGGCTAAGTGGTCAGAGATATCTTGTTGTATTGG…	pL0M-CDS1-DCAR_23650	Spec		General L0M	DraIII	pICH41155	DcNRC0-S	This work
GGTCTCTAATGGAACCCTCTAGTAGCAGTTTTCAGAAAGTGAGGAGCCAACATGACTCAGGGTCAGGGATACAAGCTGTGGTTGGTTTTGAGGATGATGCAAGAAGGCTGGTTGAGCAACTCTTGGGAGGGAAAAAGCAGCTCCAGTTTATCTCAGTTGTTGGCATGGCTGGACTTGGTAAGACTACTTTGGTTAAAAAAGTCTTTGATGAACCTTCGGTAGTCTATCATTTCTATGTCCGTGCCTGGACAACTGTTACACAGCAGCCTAAAAAGAGAGATCTCGTACTTGGCATATTGAAATCAGGTTTTAATGCTGGTACTGAAGATAGCGATGATATGGAGTTGAGTTTAATGCTGAAACGGAGGCTAAGTGGTCAGAGATATCTTGTTGTATTGG…	pL0M-CDS1-DCAR_23650 D352V	Spec		General L0M	DraIII	pICH41155	DcNRC0-S-DV	This work
GGTCTCTAATGGCAGATGCCGTTGTAGAGTTTCTCTTGGCTAATTTAAAGGAGTTACTTCTCTATCATGTAGACTTACTTTCAGGGGTGAAGGATCAAGTCGAATCTCTTCACAGGGAGCTTAGCTTGATGAAGGCTTTCCTTAAGGACTCTCGGGAGAAGCGTGATGAATCTGCATATGTTAGAGAGATAGTTCGACAAATTACAGATGTGACCTATGAGGCAGAAGATATCATTGACACTTTTGTAGTGCATGCAGCAATGCAAAAGGCAAGAAGTGCCTTGAAAAGAGTTTTTCATGCCCTAGATCACTCAAATATGCTGCGAAGTGTGTCAGAAGATATTAAATCCATCAAAGTGAAGGTCAAAGAGATTTATGATAAGAAGATGTTTGGAATTG…	pL0M-CDS1-Cc_g06560_NRC0	Spec		General L0M	DraIII	pICH41155	CcNRC0	This work
GGTCTCTAATGGCAGATGCCGTTGTAGAGTTTCTCTTGGCTAATTTAAAGGAGTTACTTCTCTATCATGTAGACTTACTTTCAGGGGTGAAGGATCAAGTCGAATCTCTTCACAGGGAGCTTAGCTTGATGAAGGCTTTCCTTAAGGACTCTCGGGAGAAGCGTGATGAATCTGCATATGTTAGAGAGATAGTTCGACAAATTACAGATGTGACCTATGAGGCAGAAGATATCATTGACACTTTTGTAGTGCATGCAGCAATGCAAAAGGCAAGAAGTGCCTTGAAAAGAGTTTTTCATGCCCTAGATCACTCAAATATGCTGCGAAGTGTGTCAGAAGATATTAAATCCATCAAAGTGAAGGTCAAAGAGATTTATGATAAGAAGATGTTTGGAATTG…	pL0M-CDS1-Cc_g06560_NRC0 D479V	Spec		General L0M	DraIII	pICH41155	CcNRC0-DV	This work
GGTCTCTAATGGCTTATGTTGCTATCACTTCCCTCAAGCAAACATTAGACCAGCTCAAGATGAATTGCAAATTAGAATTCACATTTGATGAAGTAAAACAGTTTAAAGCTGTATCTGAAGAGATTTCTGTCATCCAAGAAATGCTTCAAGATTCTGCAGATAGGAACTATGATCATACCATGATGAAACATCTGGAGAGATGCATAAGAGACATGGCGAATAAAGCGGAAGATATTATTGAAGAATTTGTGTATATCAAAGCAGAGGCCCTGGATGATGCTGCTATCTTTGAGGAGGAGCTGAGTCTACACCATCATATGATGGAGGTTTTGAGTGAGATAAATTCTATCAAGTATATGTTGACAAAGATTTACCAAGAATCAGATGCAGCTGCAACCA…	pL0M-CDS1-Ca_NRC0-S	Spec		General L0M	DraIII	pICH41155	Coffea arabica NRC0 dependnent sensor, orthologous to Cc11_g06550, CaNRC0-S	This work
GGTCTCTAATGGCTTATGTTGCTATCACTTCCCTCAAGCAAACATTAGACCAGCTCAAGATGAATTGCAAATTAGAATTCACATTTGATGAAGTAAAACAGTTTAAAGCTGTATCTGAAGAGATTTCTGTCATCCAAGAAATGCTTCAAGATTCTGCAGATAGGAACTATGATCATACCATGATGAAACATCTGGAGAGATGCATAAGAGACATGGCGAATAAAGCGGAAGATATTATTGAAGAATTTGTGTATATCAAAGCAGAGGCCCTGGATGATGCTGCTATCTTTGAGGAGGAGCTGAGTCTACACCATCATATGATGGAGGTTTTGAGTGAGATAAATTCTATCAAGTATATGTTGACAAAGATTTACCAAGAATCAGATGCAGCTGCAACCA…	pL0M-CDS1-Ca_NRC0-S D478V	Spec		General L0M	DraIII	pICH41155	Coffea arabica NRC0 dependnent sensor, orthologous to Cc11_g06550, CaNRC0-S-DV	This work
GGTCTCTAATGGCTGCTTATGCTGCAGTTGTTTCGCTTATAAATAGACTGAATGAACATATGTGTTTCGACCATATTTGGTTGGATTACTTGACTTTTTATTGTCGTGCTATACTTGATAAATATAAGTCGGCTGAAGATAGAGAATCACTGGAAAGCGTTTTCCGAGCAGCAATTGGAGAGGGTTTGCTTCCCAATTTTTTTCCGCTTATCTGCAGGTTGGATGAGTTGTTGAATTCTCAACAAATTGCCTGTCCTCGAAAATTTGGTGAATTTCTTTCTCATTATAACTTGTATTTTCCTAGAGAAGCACTAAGAAATTTCCGTCCAAATCAAGGTTTGGTAGAAGAACACGTTCTGGATTGTTATAAAGTGATTCTGGATTGGAAACATTTAGATG…	pL0M-CDS1_itf00250	Spec		General L0M	DraIII	pICH41155	ItNRC0-S	This work
GGTCTCTAATGGCTGCTTATGCTGCAGTTGTTTCGCTTATAAATAGACTGAATGAACATATGTGTTTCGACCATATTTGGTTGGATTACTTGACTTTTTATTGTCGTGCTATACTTGATAAATATAAGTCGGCTGAAGATAGAGAATCACTGGAAAGCGTTTTCCGAGCAGCAATTGGAGAGGGTTTGCTTCCCAATTTTTTTCCGCTTATCTGCAGGTTGGATGAGTTGTTGAATTCTCAACAAATTGCCTGTCCTCGAAAATTTGGTGAATTTCTTTCTCATTATAACTTGTATTTTCCTAGAGAAGCACTAAGAAATTTCCGTCCAAATCAAGGTTTGGTAGAAGAACACGTTCTGGATTGTTATAAAGTGATTCTGGATTGGAAACATTTAGATG…	pL0M-CDS1_itf00250 D608V	Spec		General L0M	DraIII	pICH41155	ItNRC0-S-DV	This work
GGTCTCTAATGGCTGATGCTGCTGTGGAGTTTCTTTTACAGAATTTGAATCAATTACTGCTTTACCATGATGACCTGCTTTCTGGGGTGAAGGATCAAGTTAAATCTCTTCACAAGGAGCTGAGTTTGATGAATGCCTTTCTTAAGGACTCTAGGGAGAATCGCAGTGTGTCCGAATATGTTCGAGAATTAGTAAGTCAAATCGCAATAGTTGCGTATGAGGCAGAGGACATAATCGATATCTTTGTAATGAATGTTGCTGTCCAGAAGGGGAGAAGCACCATGAAAAGATTGATACAGTCATTTGATCATTCTTCCAAGCTCCGCATTGTTGCTGAAGAGATTCAAACCATCAAAGTAAAGGTGGAAGAGATTTACGACAAAAAATTGTTTGGAATTG…	pL0M-CDS1_itf00240_NRC0a	Spec		General L0M	DraIII	pICH41155	ItNRC0a	This work
GGTCTCTAATGGCTGATGCTGCTGTGGAGTTTCTTTTACAGAATTTGAATCAATTACTGCTTTACCATGATGACCTGCTTTCTGGGGTGAAGGATCAAGTTAAATCTCTTCACAAGGAGCTGAGTTTGATGAATGCCTTTCTTAAGGACTCTAGGGAGAATCGCAGTGTGTCCGAATATGTTCGAGAATTAGTAAGTCAAATCGCAATAGTTGCGTATGAGGCAGAGGACATAATCGATATCTTTGTAATGAATGTTGCTGTCCAGAAGGGGAGAAGCACCATGAAAAGATTGATACAGTCATTTGATCATTCTTCCAAGCTCCGCATTGTTGCTGAAGAGATTCAAACCATCAAAGTAAAGGTGGAAGAGATTTACGACAAAAAATTGTTTGGAATTG…	pL0M-CDS1_itf00240_NRC0a D481V	Spec		General L0M	DraIII	pICH41155	ItNRC0a-DV	This work
GGTCTCTAATGATGGCTGATGCTGTTGTGGAGTTTCTTTTAGAGAATTTGAAGCAATTACTGCTTTACCATGTTGACCTGCTTTCTGGGGTGAAGGATCAAGTTGAATCTCTTCATAGAGAGCTGAGTTTGATGAAGGCCTTTCTTAAGGACTCCAGGGAGAAGCGTAGTGAGTATGAATATGTTCGAGAATTAGTAAGTCAAATCACGATAGTTGCGTATGAGGCTGAGGATATAATCGATACGTTTGTAGTGAATGCTGCTGCCCAGAAGGCGAGAAGCACCATGAAAAGAGTGATGTATGCATTTGATCATTCTTCCAAGCTCCGCAATGTTGCCAAAGAGATTCAAACCATCAAGGTAAAGGTGAAAGAGATTTATGACAAAAAGTTGTTTGGAA…	pL0M-CDS1_itf00270_NRC0b	Spec		General L0M	DraIII	pICH41155	ItNRC0b	This work
GGTCTCTAATGATGGCTGATGCTGTTGTGGAGTTTCTTTTAGAGAATTTGAAGCAATTACTGCTTTACCATGTTGACCTGCTTTCTGGGGTGAAGGATCAAGTTGAATCTCTTCATAGAGAGCTGAGTTTGATGAAGGCCTTTCTTAAGGACTCCAGGGAGAAGCGTAGTGAGTATGAATATGTTCGAGAATTAGTAAGTCAAATCACGATAGTTGCGTATGAGGCTGAGGATATAATCGATACGTTTGTAGTGAATGCTGCTGCCCAGAAGGCGAGAAGCACCATGAAAAGAGTGATGTATGCATTTGATCATTCTTCCAAGCTCCGCAATGTTGCCAAAGAGATTCAAACCATCAAGGTAAAGGTGAAAGAGATTTATGACAAAAAGTTGTTTGGAA…	pL0M-CDS1_itf00270_NRC0b D479V	Spec		General L0M	DraIII	pICH41155	ItNRC0b-DV	This work
	pICH47751-SlNRC0	Carb	CHW1617	Level 1 , P3	BsaI	pICH47751	with 35S promoter (pICH51266) and OCS terminator (pICH41432)	This work	0.25
	pICH47751-SlNRC0-DV	Carb	CHW1618	Level 1 , P3	BsaI	pICH47751	with 35S promoter (pICH51266) and OCS terminator (pICH41432)	This work	0.25
	pICH47751-SlNRC0-Sa	Carb	CHW1619	Level 1 , P3	BsaI	pICH47751	with 35S promoter (pICH51266) and OCS terminator (pICH41432)	This work	0.25
	pICH47751-SlNRC0-Sa-DV	Carb	CHW1620	Level 1 , P3	BsaI	pICH47751	with 35S promoter (pICH51266) and OCS terminator (pICH41432)	This work	0.25
	pICH47751-SlNRC0-Sb	Carb	CHW1627	Level 1 , P3	BsaI	pICH47751	with 35S promoter (pICH51266) and OCS terminator (pICH41432)	This work	0.25
	pICH47751-SlNRC0-Sb-DV	Carb	CHW1628	Level 1 , P3	BsaI	pICH47751	with 35S promoter (pICH51266) and OCS terminator (pICH41432)	This work	0.25
	pICH47732-DcNRC0	Carb	CHW1674	Level 1 , P1	BsaI	pICH47732	with 35S promoter (pICH51266) and OCS terminator (pICH41432)	This work	0.25
	pICH47732-DcNRC0-DV	Carb	CHW1675	Level 1 , P1	BsaI	pICH47732	with 35S promoter (pICH51266) and OCS terminator (pICH41432)	This work	0.25
	pICH47732-DcNRC0-S	Carb	CHW1676	Level 1 , P1	BsaI	pICH47732	with 35S promoter (pICH51266) and OCS terminator (pICH41432)	This work	0.25
	pICH47732-DcNRC0-S-DV	Carb	CHW1677	Level 1 , P1	BsaI	pICH47732	with 35S promoter (pICH51266) and OCS terminator (pICH41432)	This work	0.25
	pICH47732-CcNRC0	Carb	CHW1682	Level 1 , P1	BsaI	pICH47732	with 35S promoter (pICH51266) and OCS terminator (pICH41432)	This work	0.25
	pICH47732-CcNRC0-DV	Carb	CHW1683	Level 1 , P1	BsaI	pICH47732	with 35S promoter (pICH51266) and OCS terminator (pICH41432)	This work	0.25
	pICH47732-CaNRC0-S	Carb	CHW1694	Level 1 , P1	BsaI	pICH47732	with 35S promoter (pICH51266) and OCS terminator (pICH41432)	This work	0.25
	pICH47732-CaNRC0-S-DV	Carb	CHW1695	Level 1 , P1	BsaI	pICH47732	with 35S promoter (pICH51266) and OCS terminator (pICH41432)	This work	0.25
	pICH47732_ItNRC0	Carb	CHW1688	Level 1 , P1	BsaI	pICH47732	with 35S promoter (pICH51266) and OCS terminator (pICH41432)	This work	0.25
	pICH47732_ItNRC0-DV	Carb	CHW1689	Level 1 , P1	BsaI	pICH47732	with 35S promoter (pICH51266) and OCS terminator (pICH41432)	This work	0.25
	pICH47732_ItNRC0-Sa	Carb	CHW1690	Level 1 , P1	BsaI	pICH47732	with 35S promoter (pICH51266) and OCS terminator (pICH41432)	This work	0.25
	pICH47732_ItNRC0-Sa-DV	Carb	CHW1691	Level 1 , P1	BsaI	pICH47732	with 35S promoter (pICH51266) and OCS terminator (pICH41432)	This work	0.25
	pICH47732_ItNRC0-Sb	Carb	CHW1692	Level 1 , P1	BsaI	pICH47732	with 35S promoter (pICH51266) and OCS terminator (pICH41432)	This work	0.25
	pICH47732_ItNRC0-Sb-DV	Carb	CHW1693	Level 1 , P1	BsaI	pICH47732	with 35S promoter (pICH51266) and OCS terminator (pICH41432)	This work	0.25
	pICH47742_Rx_D460V_6xHA	Carb		Level 1 , P2	BsaI	pICH47742	with MAS promoter (pICH85281), C-terminal 6xHA tag (pICSL50009) and HSP terminator (pICSL60008)	This work	0.25
	pICH47742_NRC4_6xHA	Carb		Level 1 , P2	BsaI	pICH47742	with MAS promoter (pICH85281), C-terminal 6xHA tag (pICSL50009) and HSP terminator (pICSL60008)	Adachi et al., 2019a	0.25
	pICH86988_SlNRC0-Sa_6xHA	Kan		Level 2	BsaI	pICH86988	with 35S promoter, C-terminal 6xHA tag (pICSL50009) and OCS terminator	This work	0.25
	pICH86988_SlNRC0-Sa-DV_6xHA	Kan		Level 2	BsaI	pICH86988	with 35S promoter, C-terminal 6xHA tag (pICSL50009) and OCS terminator	This work	0.25
	pICH86988_SlNRC0-EEE_3xFLAG	Kan		Level 2	BsaI	pICH86988	with 35S promoter, C-terminal 3xFLAG tag (pICSL50007) and OCS terminator	This work	0.25
	pJK268c_NRC2-EEE_3xFLAG	Kan	pJK252p	Level 2	BsaI	pJK268c	with 35S promoter, C-terminal 3xFLAG tag (pICSL50007) and 35S terminator	Contreras et al., 2023	0.25
	pJK268c_Rx_V5	Kan	pMC185p	Level 2	BsaI	pJK268c	with 35S promoter, C-terminal V5 tag (pICSL50007) and 35S terminator	Contreras et al., 2023	0.1
	pJK268c_CP_GFP	Kan	pMC142p	Level 2	BsaI	pJK268c	with 35S promoter, C-terminal EGFP (pICSL50034) and 35S terminator	Contreras et al., 2023	0.1
	pICH41155	Spec		General L0 acceptor	DraIII		General L0 acceptor	TSL SynBio
	pICH47732	Carb		Level 1 , postion 1 acceptor	BsaI		addgene #48000	Weber et al., 2011
	pICH47742	Carb		Level 1 , postion 2 acceptor	BsaI		addgene #48001	Weber et al., 2011
	pICH47751	Carb		Level 1 , postion 3 acceptor	BsaI		addgene #48002	Weber et al., 2011
	pICH86988	Kan		Level 2 acceptor	BsaI		addgene #48076	Weber et al., 2011
	pICH51266	Spec		long 35S promoter module			addgene #50267	Engler et al., 2014
	pICH41432	Spec		OCS terminator module			addgene #50343	Engler et al., 2014
	pICSL50007	Spec		C-terminal 3xFLAG tag module			addgene #50308	Engler et al., 2014
	pICSL50009	Spec		C-terminal 6xHA tag module			addgene #50309	Engler et al., 2014
	pICSL50034	Spec		C-terminal EGFP tag module				Engler et al., 2014
	pICSL50012	Spec		C-terminal V5 tag module			addgene #50311	Engler et al., 2014
