## Supplementary material for "The *NRC0* gene cluster of sensor and helper NLR immune receptors is functionally conserved across asterid plants": Supplemental Table S1.xlsx

### Sheet: NRC0_main
Supplemental Table S1. List of NRC0 and NRC0-S.
NRC0 orthologs									NRC0 Sensor candidates
Phylogenetic taxa (Smith & Brown 2018)	Common name	Species name	Protein ID	Locus ID	Structure	MADA	Data source	Other protein IDs	Clustered NLR	Clustered NLR gene IDs	Clustered NLR pep IDs	Clustered NLR Structure	Clutered NLR Integrated Domain	Clustered NLR MADA	Description
Cornales	Chinese tupelo	Nyssa sinensis	KAA8529814.1	F0562_034329	CC-NBARC-LRR	MADA	NCBI		YES	F0562_034332	KAA8529811.1	CC-NBARC-LRR	NF	NF
Cornales	Chinese tupelo	Nyssa sinensis	KAA8529868.1	F0562_034528	CC-NBARC-LRR	MADA like	NCBI
Cornales	Chinese tupelo	Nyssa sinensis	KAA8529870.1	F0562_034526	CC-NBARC-LRR	MADA like	NCBI
Cornales	Chinese tupelo	Nyssa sinensis	KAA8529860.1	F0562_034371	CC-NBARC-LRR	MADA like	NCBI
Cornales	Chinese tupelo	Nyssa sinensis	KAA8529869.1	F0562_034527	CC-NBARC-LRR	MADA like	NCBI
Apiales	Wild Carrot	Daucus carota	XP_017219587.1	LOC108196695	CC-NBARC-LRR	MADA	NCBI, https://phytozome-next.jgi.doe.gov/info/Dcarota_v2_0	DCAR_023561	YES	LOC108193734	XP_017216026.1,XP_017216027.1	NBARC-LRR,NBARC-LRR	NF	NF
Asterales	Sweet wormwood	Artemisia annua	PWA69808.1	CTI12_AA294710	CC-NBARC-LRR	MADA	NCBI
Asterales	Cardoon	Cynara cardunculus var. scolymus	XP_024993454.1	LOC112527211	CC-NBARC-LRR	MADA	NCBI	XP_024993455.1	YES	LOC112528434	XP_024995228.1	NBARC-LRR	NF	NF
Asterales	Canadian horseweed	Erigeron canadensis	XP_043640332.1	LOC122611374	CC-NBARC-LRR	MADA	NCBI
Asterales	Sunflower	Helianthus annuus	HanXRQr2Chr15g0699261	HanXRQr2Chr15g0699261	CC-NBARC-LRR	MADA	https://www.heliagene.org/HanXRQr2.0-SUNRISE	XP_022012212.1
Asterales	Lettuce	Lactuca sativa	XP_023772986.1	LOC111921636	CC-NBARC-LRR	MADA	NCBI	XP_023772987.1,XP_023772988.1
Asterales	Bittervine	Mikania micrantha	KAD7117598.1	E3N88_04866	CC-NBARC-LRR	MADA	NCBI
Asterales	Bittervine	Mikania micrantha	KAD7117613.1	E3N88_04881	CC-NBARC-LRR	MADA	NCBI
Lamiales	Common olive	Olea europaea subsp. Europaea	CAA3014709.1	OLEA9_A015567	CC-NBARC-LRR	MADA	NCBI
Lamiales	Common olive	Olea europaea var. sylvestris	XP_022877138.1	LOC111395397	CC-NBARC-LRR	MADA	NCBI
Lamiales	Ko-shiogama (japanese)	Phtheirospermum japonicum	GFP83585.1	PHJA_000501900	CC-NBARC-LRR	MADA	NCBI		YES	PHJA_000502000	GFP83586.1	CC-NBARC-LRR	NF	MADA like
Lamiales	Sesame	Sesamum indicum	XP_011070551.1	LOC105156180	CC-NBARC-LRR	MADA	NCBI	XP_020547440.1, XP_020547439.1	YES	LOC105156179	XP_011070550.1,XP_020547664.1	CC-NBARC-LRR,CC-NBARC-LRR	NF	MADA like
Gentianales	Arabian coffee	Coffea arabica	XP_027097933.1	LOC113717330	CC-NBARC-LRR	MADA	NCBI
Gentianales	Arabian coffee	Coffea arabica	XP_027100668.1	LOC113719620	CC-NBARC-LRR	MADA	NCBI		YES	LOC113718031	XP_027098739.1,XP_027098740.1	CC-NBARC-LRR,CC-NBARC-LRR	NF	NF
Gentianales	Robusta coffee	Coffea canephora	CDP05558.1	GSCOC_T00020675001	CC-NBARC-LRR	MADA	NCBI, https://coffee-genome.org/coffeacanephora	Cc11_g06560	YES	GSCOC_T00020672001	CDP05557.1	CC-NBARC	NF	NF
Gentianales	Coffea eugenioides	Coffea eugenioides	XP_027153382.1	LOC113753436	CC-NBARC-LRR	MADA	NCBI		YES	LOC113751447	XP_027151261.1	CC-NBARC-LRR	NF	NF
Gentianales	Coffea eugenioides	Coffea eugenioides	XP_027185361.1	LOC113783429	CC-NBARC-LRR	MADA	NCBI								XP_027185361.1 is identified from phylogeny of each specie
Solanales	Sweet pepper	Capsicum annuum	XP_016542959.1	LOC107843231	CC-NBARC-LRR	MADA	NCBI	PHT92299.1
Solanales	Peruvian pepper	Capsicum baccatum	PHT26453.1	CQW23_33936	CC-NBARC-LRR	MADA	NCBI
Solanales	Peruvian pepper	Capsicum baccatum	PHT26520.1	CQW23_33871	CC-NBARC-LRR	MADA	NCBI
Solanales	Peruvian pepper	Capsicum baccatum	PHT37486.1	CQW23_21059	CC-NBARC-LRR	MADA	NCBI		YES	CQW23_21060,CQW23_21061	PHT37487.1,PHT37488.1	CC-NBARC,CC-NBARC	NF	NF
Solanales	Peruvian pepper	Capsicum baccatum	PHT37825.1	CQW23_21398	CC-NBARC-LRR	MADA	NCBI		YES	CQW23_21397	PHT37824.1	CC-NBARC	NF	NF
Solanales	Peruvian pepper	Capsicum baccatum	PHT38427.1	CQW23_22000	CC-NBARC-LRR	MADA	NCBI		YES	CQW23_22001	PHT38428.1	NBARC-LRR	NF	NF	PHT38427.1 is identified from phylogeny of each specie
Solanales	Habanero-type pepper	Capsicum chinense	PHU06281.1	BC332_22770	CC-NBARC-LRR	MADA	NCBI		YES	BC332_22769	PHU06280.1	CC-NBARC	NF	NF
Solanales	Japanese morning glory	Ipomoea nil	XP_019171304.1	LOC109166865	CC-NBARC-LRR	MADA	NCBI		YES	LOC109166864,LOC109166866	XP_019171302.1,XP_019171303.1,XP_019171306.1,XP_019171307.1	NBARC-LRR,NBARC-LRR,CC-NBARC-LRR,CC-NBARC-LRR	NF	NF
Solanales	Threefork morning glory	Ipomoea trifida	itf14g00240.t1	itf14g00240.t1	CC-NBARC-LRR	MADA	http://sweetpotato.uga.edu/gt4sp_download.shtml		YES	itf14g00250.t1	itf14g00250.t1	NBARC-LRR	NF	NF
Solanales	Threefork morning glory	Ipomoea trifida	itf14g00270.t1	itf14g00270.t1	CC-NBARC-LRR	MADA	http://sweetpotato.uga.edu/gt5sp_download.shtml		YES	itf14g00250.t1	itf14g00250.t1	NBARC-LRR	NF	NF
Solanales	Aiea morning glory	Ipomoea triloba	XP_031101362.1	LOC116005237	CC-NBARC-LRR	MADA	NCBI
Solanales	Solanum chilense	Solanum chilense	TMW96171.1	EJD97_007785	CC-NBARC-LRR	MADA	NCBI		YES	EJD97_007783,EJD97_007784	TMW96169.1,TMW96170.1	CC-NBARC-LRR,NBARC-LRR	NF	NF
Solanales	Commerson's wild potato	Solanum commersonii	KAG5579171.1	H5410_049798	CC-NBARC-LRR	MADA	NCBI		YES	H5410_049805	KAG5579178.1	CC-NBARC-LRR	NF	NF
Solanales	Garden tomato	Solanum lycopersicum	XP_004248175.2	LOC101266368	CC-NBARC-LRR	MADA	NCBI, https://solgenomics.net/organism/Solanum_lycopersicum/genome	Solyc10g008220.4.1	YES	LOC101260277,LOC101266073	XP_004248174.1,XP_019071638.1,XP_019071639.1,XP_019071640.1,XP_010327076.1	NBARC-LRR,NBARC-LRR,NBARC-LRR,NBARC-LRR,CC-NBARC-LRR	NF	NF
Solanales	Solanum pennellii	Solanum pennellii	XP_015055785.1	LOC107002325	CC-NBARC-LRR	MADA	NCBI	XP_027768402.1	YES	LOC107032621	XP_015089703.1,XP_027768404.1	NBARC-LRR,NBARC-LRR	NF	NF
Solanales	Irish potato	Solanum tuberosum	XP_006366308.1	LOC102595315	CC-NBARC-LRR	MADA	NCBI	KAH0722070.1, KAH0751562.1	YES	LOC102596092	XP_006366309.1,XP_015160304.1,XP_015160305.1	CC-NBARC-LRR,CC-NBARC-LRR,CC-NBARC-LRR	NF	NF
